# Bayesian network analysis incorporating genetic anchors complements conventional Mendelian randomization approaches for exploratory analysis of causal relationships in complex data

**DOI:** 10.1101/639864

**Authors:** Richard Howey, So-Youn Shin, Caroline Relton, George Davey Smith, Heather J. Cordell

**Author notes:** These authors contributed equally to this work (Richard Howey, So-Youn Shin). GNS Healthcare, 196 Broadway, Cambridge, MA 02139, USA.

## Abstract

Mendelian randomization (MR) implemented through instrumental variables analysis is an increasingly popular causal inference tool used in genetic epidemiology. But it can have limitations for evaluating simultaneous causal relationships in complex data sets that include, for example, multiple genetic predictors and multiple potential risk factors associated with the same genetic variant. Here we use real and simulated data to investigate Bayesian network analysis (BN) with the incorporation of directed arcs, representing genetic anchors, as an alternative approach. A Bayesian network describes the conditional dependencies/independencies of variables using a graphical model (a directed acyclic graph) with an accompanying joint probability. In real data, we found BN could be used to infer simultaneous causal relationships that confirmed the individual causal relationships suggested by bi-directional MR, while allowing for the existence of potential horizontal pleiotropy (that would violate MR assumptions). In simulated data, BN with two directional anchors (mimicking genetic instruments) had greater power for a fixed type 1 error than bi-directional MR, while BN with a single directional anchor performed better than or as well as bi-directional MR. Both BN and MR could be adversely affected by violations of their underlying assumptions (such as genetic confounding due to unmeasured horizontal pleiotropy). BN with no directional anchor generated inference that was no better than by chance, emphasizing the importance of directional anchors in BN (as in MR). Under highly pleiotropic simulated scenarios, BN outperformed both MR (and its recent extensions) and two recently-proposed alternative approaches: a multi-SNP mediation intersection-union test (SMUT) and a latent causal variable (LCV) test. We conclude that BN incorporating genetic anchors is a useful complementary method to conventional MR for exploring causal relationships in complex data sets such as those generated from modern “omics” technologies

**Author summary:** Mendelian randomization (MR) is a popular method for inferring causal relationships between variables (such as between an intermediate biological factor and a disease outcome). However, MR relies on a number of assumptions that may be hard to verify, and it is not ideally suited to comparing different underlying causal scenarios. Here we propose the use of an alternative approach, Bayesian network analysis (BN), as a complementary tool to conventional MR. We use real and simulated data to investigate the performance of MR, BN and several other recently-proposed methods, and find that BN performs as well as, or better than, the other methods, particularly under complex scenarios. We conclude that BN is a useful complementary approach to conventional MR for exploring causal relationships in complex data sets.
