## Supplementary material for "Bayesian network analysis incorporating genetic anchors complements conventional Mendelian randomization approaches for exploratory analysis of causal relationships in complex data": S1 Spreadsheet

### Sheet: Panel A
	alpha			probability threshold
Test	0.01	0.05	0.1	0.7	0.8	0.9
MR(G)	0.509	0.408	0.184	NA	NA	NA
MR'(G)	0.461	0.343	0.15	NA	NA	NA
MR St(G)	0.21	0.099	0.014	NA	NA	NA
MR St'(G)	0.169	0.072	0.006	NA	NA	NA
MR St(Z)	0	0	0	NA	NA	NA
MR St'(Z)	0	0	0	NA	NA	NA
BN(G,Z)	NA	NA	NA	0.516	0.286	0.069
BN(G)	NA	NA	NA	0.306	0.125	0.023
BN(Z)	NA	NA	NA	0.374	0.192	0.036

### Sheet: Panel B
	alpha			probability threshold
Test	0.01	0.05	0.1	0.7	0.8	0.9
MR(G)	0.5	0.389	0.187	NA	NA	NA
MR'(G)	0.425	0.321	0.134	NA	NA	NA
MR St(G)	0.216	0.098	0.008	NA	NA	NA
MR St'(G)	0.166	0.067	0.007	NA	NA	NA
MR St(Z)	0	0	0	NA	NA	NA
MR St'(Z)	0	0	0	NA	NA	NA
BN(G,Z)	NA	NA	NA	0.428	0.199	0.051
BN(G)	NA	NA	NA	0.243	0.08	0.011
BN(Z)	NA	NA	NA	0.325	0.156	0.021

### Sheet: Panel C
	alpha			probability threshold
Test	0.01	0.05	0.1	0.7	0.8	0.9
MR(G)	0.945	0.887	0.703	NA	NA	NA
MR'(G)	0.957	0.915	0.78	NA	NA	NA
MR St(G)	0.035	0.015	0	NA	NA	NA
MR St'(G)	0.033	0.013	0	NA	NA	NA
MR St(Z)	0	0	0	NA	NA	NA
MR St'(Z)	0	0	0	NA	NA	NA
BN(G,Z)	NA	NA	NA	0.312	0.138	0.028
BN(G)	NA	NA	NA	0.177	0.073	0.007
BN(Z)	NA	NA	NA	0.341	0.161	0.023

### Sheet: Panel D
	alpha			probability threshold
Test	0.01	0.05	0.1	0.7	0.8	0.9
MR(G)	0.056	0.018	0	NA	NA	NA
MR'(G)	0.102	0.051	0.01	NA	NA	NA
MR St(G)	0.013	0.001	0	NA	NA	NA
MR St'(G)	0.017	0.002	0	NA	NA	NA
MR St(Z)	0	0	0	NA	NA	NA
MR St'(Z)	0	0	0	NA	NA	NA
BN(G,Z)	NA	NA	NA	0	0	0
BN(G)	NA	NA	NA	0	0	0
BN(Z)	NA	NA	NA	0	0	0

### Sheet: Panel E
	alpha			probability threshold
Test	0.01	0.05	0.1	0.7	0.8	0.9
MR(G)	0.062	0.022	0.001	NA	NA	NA
MR'(G)	0.108	0.059	0.013	NA	NA	NA
MR St(G)	0.014	0.001	0	NA	NA	NA
MR St'(G)	0.023	0.003	0	NA	NA	NA
MR St(Z)	0	0	0	NA	NA	NA
MR St'(Z)	0	0	0	NA	NA	NA
BN(G,Z)	NA	NA	NA	0.037	0.004	0
BN(G)	NA	NA	NA	0.02	0.004	0.001
BN(Z)	NA	NA	NA	0.031	0.011	0.001

### Sheet: Panel F
	alpha			probability threshold
Test	0.01	0.05	0.1	0.7	0.8	0.9
MR(G)	0.554	0.316	0.063	NA	NA	NA
MR'(G)	0.685	0.562	0.302	NA	NA	NA
MR St(G)	0.063	0.012	0	NA	NA	NA
MR St'(G)	0.076	0.015	0	NA	NA	NA
MR St(Z)	0	0	0	NA	NA	NA
MR St'(Z)	0	0	0	NA	NA	NA
BN(G,Z)	NA	NA	NA	0	0	0
BN(G)	NA	NA	NA	0	0	0
BN(Z)	NA	NA	NA	0	0	0

### Sheet: Panel G
	alpha			probability threshold
Test	0.01	0.05	0.1	0.7	0.8	0.9
MR(G)	0.081	0.045	0.012	NA	NA	NA
MR'(G)	0.108	0.05	0.008	NA	NA	NA
MR St(G)	0.053	0.023	0.002	NA	NA	NA
MR St'(G)	0.04	0.009	0	NA	NA	NA
MR St(Z)	0	0	0	NA	NA	NA
MR St'(Z)	0	0	0	NA	NA	NA
BN(G,Z)	NA	NA	NA	0.044	0.01	0.001
BN(G)	NA	NA	NA	0.049	0.015	0.001
BN(Z)	NA	NA	NA	0.035	0.01	0

### Sheet: Panel H
	alpha			probability threshold
Test	0.01	0.05	0.1	0.7	0.8	0.9
MR(G)	0.071	0.047	0.012	NA	NA	NA
MR'(G)	0.093	0.049	0.005	NA	NA	NA
MR St(G)	0.041	0.022	0.005	NA	NA	NA
MR St'(G)	0.029	0.015	0.001	NA	NA	NA
MR St(Z)	0	0	0	NA	NA	NA
MR St'(Z)	0	0	0	NA	NA	NA
BN(G,Z)	NA	NA	NA	0.032	0.013	0.003
BN(G)	NA	NA	NA	0.033	0.012	0
BN(Z)	NA	NA	NA	0.056	0.019	0.001

### Sheet: Panel I
	alpha			probability threshold
Test	0.01	0.05	0.1	0.7	0.8	0.9
MR(G)	0.735	0.64	0.392	NA	NA	NA
MR'(G)	0.689	0.559	0.298	NA	NA	NA
MR St(G)	0.379	0.215	0.047	NA	NA	NA
MR St'(G)	0.342	0.171	0.023	NA	NA	NA
MR St(Z)	0	0	0	NA	NA	NA
MR St'(Z)	0	0	0	NA	NA	NA
BN(G,Z)	NA	NA	NA	0.279	0.127	0.019
BN(G)	NA	NA	NA	0.492	0.27	0.062
BN(Z)	NA	NA	NA	0.048	0.012	0.002
