## Supplementary material for "Bayesian network analysis incorporating genetic anchors complements conventional Mendelian randomization approaches for exploratory analysis of causal relationships in complex data": S2 Spreadsheet

### Sheet: Panel A
	alpha			probability threshold
Test	0.01	0.05	0.1	0.7	0.8	0.9
MR(G)	0.509	0.408	0.184	NA	NA	NA
MR'(G)	0.461	0.343	0.15	NA	NA	NA
MR St(G)	0.21	0.099	0.014	NA	NA	NA
MR St'(G)	0.169	0.072	0.006	NA	NA	NA
MR St(Z)	0	0	0	NA	NA	NA
MR St'(Z)	0	0	0	NA	NA	NA
BN(G,Z)	NA	NA	NA	0.516	0.286	0.069
BN(G)	NA	NA	NA	0.306	0.125	0.023
BN(Z)	NA	NA	NA	0.374	0.192	0.036

### Sheet: Panel B
	alpha			probability threshold
Test	0.01	0.05	0.1	0.7	0.8	0.9
MR(G)	0.452	0.355	0.199	NA	NA	NA
MR'(G)	0.353	0.246	0.099	NA	NA	NA
MR St(G)	0.211	0.115	0.021	NA	NA	NA
MR St'(G)	0.159	0.066	0.009	NA	NA	NA
MR St(Z)	0	0	0	NA	NA	NA
MR St'(Z)	0	0	0	NA	NA	NA
BN(G,Z)	NA	NA	NA	0.303	0.099	0.01
BN(G)	NA	NA	NA	0.131	0.035	0.004
BN(Z)	NA	NA	NA	0.241	0.074	0.007

### Sheet: Panel C
	alpha			probability threshold
Test	0.01	0.05	0.1	0.7	0.8	0.9
MR(G)	0.959	0.934	0.85	NA	NA	NA
MR'(G)	1	1	1	NA	NA	NA
MR St(G)	0	0	0	NA	NA	NA
MR St'(G)	0	0	0	NA	NA	NA
MR St(Z)	0	0	0	NA	NA	NA
MR St'(Z)	0	0	0	NA	NA	NA
BN(G,Z)	NA	NA	NA	0.028	0.009	0.004
BN(G)	NA	NA	NA	0.018	0.008	0.002
BN(Z)	NA	NA	NA	0.253	0.111	0.016

### Sheet: Panel D
	alpha			probability threshold
Test	0.01	0.05	0.1	0.7	0.8	0.9
MR(G)	0.056	0.018	0	NA	NA	NA
MR'(G)	0.102	0.051	0.01	NA	NA	NA
MR St(G)	0.013	0.001	0	NA	NA	NA
MR St'(G)	0.017	0.002	0	NA	NA	NA
MR St(Z)	0	0	0	NA	NA	NA
MR St'(Z)	0	0	0	NA	NA	NA
BN(G,Z)	NA	NA	NA	0	0	0
BN(G)	NA	NA	NA	0	0	0
BN(Z)	NA	NA	NA	0	0	0

### Sheet: Panel E
	alpha			probability threshold
Test	0.01	0.05	0.1	0.7	0.8	0.9
MR(G)	0.058	0.018	0.002	NA	NA	NA
MR'(G)	0.098	0.052	0.008	NA	NA	NA
MR St(G)	0.019	0.003	0	NA	NA	NA
MR St'(G)	0.022	0.004	0	NA	NA	NA
MR St(Z)	0	0	0	NA	NA	NA
MR St'(Z)	0	0	0	NA	NA	NA
BN(G,Z)	NA	NA	NA	0.185	0.084	0.017
BN(G)	NA	NA	NA	0.072	0.03	0.002
BN(Z)	NA	NA	NA	0.213	0.099	0.016

### Sheet: Panel F
	alpha			probability threshold
Test	0.01	0.05	0.1	0.7	0.8	0.9
MR(G)	0.969	0.921	0.76	NA	NA	NA
MR'(G)	1	1	1	NA	NA	NA
MR St(G)	0	0	0	NA	NA	NA
MR St'(G)	0	0	0	NA	NA	NA
MR St(Z)	0	0	0	NA	NA	NA
MR St'(Z)	0	0	0	NA	NA	NA
BN(G,Z)	NA	NA	NA	0	0	0
BN(G)	NA	NA	NA	0	0	0
BN(Z)	NA	NA	NA	0	0	0

### Sheet: Panel G
	alpha			probability threshold
Test	0.01	0.05	0.1	0.7	0.8	0.9
MR(G)	0.081	0.045	0.012	NA	NA	NA
MR'(G)	0.108	0.05	0.008	NA	NA	NA
MR St(G)	0.053	0.023	0.002	NA	NA	NA
MR St'(G)	0.04	0.009	0	NA	NA	NA
MR St(Z)	0	0	0	NA	NA	NA
MR St'(Z)	0	0	0	NA	NA	NA
BN(G,Z)	NA	NA	NA	0.044	0.01	0.001
BN(G)	NA	NA	NA	0.049	0.015	0.001
BN(Z)	NA	NA	NA	0.035	0.01	0

### Sheet: Panel H
	alpha			probability threshold
Test	0.01	0.05	0.1	0.7	0.8	0.9
MR(G)	0.091	0.058	0.018	NA	NA	NA
MR'(G)	0.105	0.057	0.007	NA	NA	NA
MR St(G)	0.057	0.026	0.001	NA	NA	NA
MR St'(G)	0.033	0.009	0	NA	NA	NA
MR St(Z)	0	0	0	NA	NA	NA
MR St'(Z)	0	0	0	NA	NA	NA
BN(G,Z)	NA	NA	NA	0.049	0.013	0
BN(G)	NA	NA	NA	0.024	0.002	0
BN(Z)	NA	NA	NA	0.078	0.025	0.001

### Sheet: Panel I
	alpha			probability threshold
Test	0.01	0.05	0.1	0.7	0.8	0.9
MR(G)	1	1	1	NA	NA	NA
MR'(G)	1	1	1	NA	NA	NA
MR St(G)	0.007	0.002	0.001	NA	NA	NA
MR St'(G)	0.007	0.002	0.001	NA	NA	NA
MR St(Z)	0	0	0	NA	NA	NA
MR St'(Z)	0	0	0	NA	NA	NA
BN(G,Z)	NA	NA	NA	0.022	0.006	0
BN(G)	NA	NA	NA	0.007	0.001	0
BN(Z)	NA	NA	NA	0.048	0.012	0
