## Supplementary material for "Bayesian network analysis incorporating genetic anchors complements conventional Mendelian randomization approaches for exploratory analysis of causal relationships in complex data": S12 Spreadsheet

### Sheet: Panel A
	alpha			probability threshold
Test	0.01	0.05	0.1	0.7	0.8	0.9
MR(G)	0.509	0.408	0.184	NA	NA	NA
MR'(G)	0.461	0.343	0.15	NA	NA	NA
MR St(G)	0.21	0.099	0.014	NA	NA	NA
MR St'(G)	0.169	0.072	0.006	NA	NA	NA
MR St(Z)	0	0	0	NA	NA	NA
MR St'(Z)	0	0	0	NA	NA	NA
BN(G,Z)	NA	NA	NA	0.514	0.283	0.068
BN(G)	NA	NA	NA	0.118	0.041	0.006
BN(Z)	NA	NA	NA	0.139	0.055	0.008

### Sheet: Panel B
	alpha			probability threshold
Test	0.01	0.05	0.1	0.7	0.8	0.9
MR(G)	0.068	0.036	0.011	NA	NA	NA
MR'(G)	0.09	0.043	0.013	NA	NA	NA
MR St(G)	0	0	0	NA	NA	NA
MR St'(G)	0	0	0	NA	NA	NA
MR St(Z)	0.048	0.02	0.002	NA	NA	NA
MR St'(Z)	0.033	0.011	0.002	NA	NA	NA
BN(G,Z)	NA	NA	NA	0.037	0.015	0.003
BN(G)	NA	NA	NA	0.039	0.007	0.001
BN(Z)	NA	NA	NA	0.047	0.013	0.002

### Sheet: Panel C
	alpha			probability threshold
Test	0.01	0.05	0.1	0.7	0.8	0.9
MR(G)	0.056	0.018	0	NA	NA	NA
MR'(G)	0.102	0.051	0.01	NA	NA	NA
MR St(G)	0.013	0.001	0	NA	NA	NA
MR St'(G)	0.017	0.002	0	NA	NA	NA
MR St(Z)	0	0	0	NA	NA	NA
MR St'(Z)	0	0	0	NA	NA	NA
BN(G,Z)	NA	NA	NA	0	0	0
BN(G)	NA	NA	NA	0.005	0.001	0
BN(Z)	NA	NA	NA	0.003	0	0

### Sheet: Panel D
	alpha			probability threshold
Test	0.01	0.05	0.1	0.7	0.8	0.9
MR(G)	0.059	0.021	0.001	NA	NA	NA
MR'(G)	0.096	0.052	0.008	NA	NA	NA
MR St(G)	0	0	0	NA	NA	NA
MR St'(G)	0	0	0	NA	NA	NA
MR St(Z)	0.023	0.005	0	NA	NA	NA
MR St'(Z)	0.026	0.007	0	NA	NA	NA
BN(G,Z)	NA	NA	NA	0	0	0
BN(G)	NA	NA	NA	0.002	0	0
BN(Z)	NA	NA	NA	0.01	0.002	0
