## Supplementary material for "Bayesian network analysis incorporating genetic anchors complements conventional Mendelian randomization approaches for exploratory analysis of causal relationships in complex data": S13 Spreadsheet

### Sheet: Panel A
	alpha			probability threshold
Test	0.01	0.05	0.1	0.7	0.8	0.9
MR(G)	0.5	0.389	0.187	NA	NA	NA
MR'(G)	0.425	0.321	0.134	NA	NA	NA
MR St(G)	0.216	0.098	0.008	NA	NA	NA
MR St'(G)	0.166	0.067	0.007	NA	NA	NA
MR St(Z)	0	0	0	NA	NA	NA
MR St'(Z)	0	0	0	NA	NA	NA
BN(G,Z)	NA	NA	NA	0.417	0.199	0.043
BN(G)	NA	NA	NA	0.105	0.036	0.005
BN(Z)	NA	NA	NA	0.157	0.055	0.01

### Sheet: Panel B
	alpha			probability threshold
Test	0.01	0.05	0.1	0.7	0.8	0.9
MR(G)	0.071	0.038	0.007	NA	NA	NA
MR'(G)	0.099	0.044	0.009	NA	NA	NA
MR St(G)	0	0	0	NA	NA	NA
MR St'(G)	0	0	0	NA	NA	NA
MR St(Z)	0.047	0.019	0.002	NA	NA	NA
MR St'(Z)	0.033	0.011	0	NA	NA	NA
BN(G,Z)	NA	NA	NA	0.033	0.003	0
BN(G)	NA	NA	NA	0.045	0.009	0
BN(Z)	NA	NA	NA	0.048	0.011	0.001

### Sheet: Panel C
	alpha			probability threshold
Test	0.01	0.05	0.1	0.7	0.8	0.9
MR(G)	0.062	0.022	0.001	NA	NA	NA
MR'(G)	0.108	0.059	0.013	NA	NA	NA
MR St(G)	0.014	0.001	0	NA	NA	NA
MR St'(G)	0.023	0.003	0	NA	NA	NA
MR St(Z)	0	0	0	NA	NA	NA
MR St'(Z)	0	0	0	NA	NA	NA
BN(G,Z)	NA	NA	NA	0.036	0.007	0
BN(G)	NA	NA	NA	0.024	0.005	0
BN(Z)	NA	NA	NA	0.035	0.007	0.001

### Sheet: Panel D
	alpha			probability threshold
Test	0.01	0.05	0.1	0.7	0.8	0.9
MR(G)	0.052	0.015	0	NA	NA	NA
MR'(G)	0.093	0.042	0.009	NA	NA	NA
MR St(G)	0	0	0	NA	NA	NA
MR St'(G)	0	0	0	NA	NA	NA
MR St(Z)	0.016	0.004	0	NA	NA	NA
MR St'(Z)	0.025	0.005	0	NA	NA	NA
BN(G,Z)	NA	NA	NA	0.036	0.01	0.001
BN(G)	NA	NA	NA	0.014	0.003	0
BN(Z)	NA	NA	NA	0.03	0.004	0.003
