## Supplementary material for "Bayesian network analysis incorporating genetic anchors complements conventional Mendelian randomization approaches for exploratory analysis of causal relationships in complex data": S14 Spreadsheet

### Sheet: Panel A
	alpha			probability threshold
Test	0.01	0.05	0.1	0.7	0.8	0.9
MR(G)	0.945	0.887	0.703	NA	NA	NA
MR'(G)	0.957	0.915	0.78	NA	NA	NA
MR St(G)	0.035	0.015	0	NA	NA	NA
MR St'(G)	0.033	0.013	0	NA	NA	NA
MR St(Z)	0	0	0	NA	NA	NA
MR St'(Z)	0	0	0	NA	NA	NA
BN(G,Z)	NA	NA	NA	0.319	0.139	0.03
BN(G)	NA	NA	NA	0.064	0.026	0.004
BN(Z)	NA	NA	NA	0.154	0.056	0.01

### Sheet: Panel B
	alpha			probability threshold
Test	0.01	0.05	0.1	0.7	0.8	0.9
MR(G)	0.073	0.034	0.007	NA	NA	NA
MR'(G)	0.092	0.033	0.007	NA	NA	NA
MR St(G)	0.034	0.012	0.001	NA	NA	NA
MR St'(G)	0.034	0.011	0.001	NA	NA	NA
MR St(Z)	0.046	0.019	0	NA	NA	NA
MR St'(Z)	0.032	0.004	0	NA	NA	NA
BN(G,Z)	NA	NA	NA	0.085	0.025	0.001
BN(G)	NA	NA	NA	0.067	0.02	0.003
BN(Z)	NA	NA	NA	0.064	0.019	0.003

### Sheet: Panel C
	alpha			probability threshold
Test	0.01	0.05	0.1	0.7	0.8	0.9
MR(G)	0.554	0.316	0.063	NA	NA	NA
MR'(G)	0.685	0.562	0.302	NA	NA	NA
MR St(G)	0.063	0.012	0	NA	NA	NA
MR St'(G)	0.076	0.015	0	NA	NA	NA
MR St(Z)	0	0	0	NA	NA	NA
MR St'(Z)	0	0	0	NA	NA	NA
BN(G,Z)	NA	NA	NA	0	0	0
BN(G)	NA	NA	NA	0.001	0	0
BN(Z)	NA	NA	NA	0.006	0.001	0

### Sheet: Panel D
	alpha			probability threshold
Test	0.01	0.05	0.1	0.7	0.8	0.9
MR(G)	0.063	0.023	0	NA	NA	NA
MR'(G)	0.093	0.049	0.007	NA	NA	NA
MR St(G)	0.001	0	0	NA	NA	NA
MR St'(G)	0.001	0	0	NA	NA	NA
MR St(Z)	0.019	0.003	0	NA	NA	NA
MR St'(Z)	0.023	0.006	0	NA	NA	NA
BN(G,Z)	NA	NA	NA	0	0	0
BN(G)	NA	NA	NA	0.002	0	0
BN(Z)	NA	NA	NA	0.009	0	0
